# Transformations, Lineage Comparisons, and Analysis of Down to Up Protomer States of Variants of the SARS-CoV-2 Prefusion Spike Protein Including the UK Variant B.1.1.7

**DOI:** 10.1101/2021.02.09.430519

**Authors:** Michael H. Peters, Oscar Bastidas, Daniel S. Kokron, Christopher E. Henze

## Abstract

Monitoring and strategic response to variants in SARS-CoV-2 represents a considerable challenge in the current pandemic, as well as potentially future viral outbreaks of similar magnitude. In particular mutations and deletions involving the virion’s prefusion Spike protein have significant potential impact on vaccines and therapeutics that utilize this key structural viral protein in their mitigation strategies. In this study, we have demonstrated how dominant energetic landscape mappings (“glue points”) coupled with sequence alignment information can potentially identify or flag key residue mutations and deletions associated with variants. Surprisingly, we also found excellent homology of stabilizing residue glue points across the lineage of *β* coronavirus Spike proteins, and we have termed this as “sequence homologous glue points”. In general, these flagged residue mutations and/or deletions are then computationally studied in detail using all-atom biocomputational molecular dynamics over approximately one microsecond in order to ascertain structural and energetic changes in the Spike protein associated variants. Specifically, we examined both a theoretically-based triple mutant and the so-called UK or B.1.1.7 variant. For the theoretical triple mutant, we demonstrated through Alanine mutations, which help “unglue” key residue-residue interactions, that these three key stabilizing residues could cause the transition of Down to Up protomer states, where the Up protomer state allows binding of the prefusion Spike protein to hACE2 host cell receptors, whereas the Down state is believed inaccessible. Thus, we are able to demonstrate the importance of glue point residue identification in the overall stability of the prefusion Spike protein. For the B.1.1.7 variant, we demonstrated the critical importance of D614G and N5017 on the structure and binding, respectively, of the Spike protein. Notably, we had previously identified D614 as a key glue point in the inter-protomer stabilization of the Spike protein prior to the emergence of its mutation. The mutant D614G is a structure breaking Glycine mutation demonstrating a relatively more distal Down state RBD and a more stable conformation in general. In addition, we demonstrate that the mutation N501Y may significantly increase the Spike protein binding to hACE2 cell receptors through its interaction with Y41 of hACE2 forming a potentially strong hydrophobic residue binding pair. We note that these two key mutations, D614G and N501Y, are also found in the so-called South African (SA; B.1.351) variant of SARS-CoV-2. Future studies along these lines are, therefore, aimed at mapping glue points to residue mutations and deletions of associated prefusion Spike protein variants in order to help identify and analyze possible “variants of interest” and optimize efforts aimed at the mitigation of this current and future virions.
