## Supplementary Data S1 for "Transformations, Lineage Comparisons, and Analysis of Down to Up Protomer States of Variants of the SARS-CoV-2 Prefusion Spike Protein Including the UK Variant B.1.1.7"

### Sheet: Sheet2
Column1	Column2	Column3	Column4
	1	1.095	0.558		4
	2	1.065	0.532		8
	3	1.094	0.525		12
	4	0.954	0.509		16
	5	1.067	0.488		20
	6	1.05	0.444		24
	7	1.121	0.411		28
	8	1.021	0.472		32
	9	1.01	0.489		36
	10	0.893	0.427		40
	11	0.945	0.429		44
	12	1.029	0.4		48
	13	1.036	0.403		52
	14	0.947	0.401		56
	15	0.93	0.428		60
	16	1.019	0.439		64
	17	1.08	0.439		68
	18	1.022	0.454		72
	19	1.066	0.398		76
	20	0.973	0.422		80
	21	0.973	0.467		84
	22	1.017	0.404		88
	23	1.009	0.426		92
	24	0.997	0.421		96
	25	0.99	0.405		100
	26	1.076	0.422		104
	27	0.947	0.415		108
	28	1.038	0.41		112
	29	1.017	0.427		116
	30	1.039	0.424		120
	31	0.995	0.402		124
	32	0.945	0.372		128
	33	0.971	0.378		132
	34	1.077	0.352		136
	35	0.986	0.408		140
	36	0.932	0.389		144
	37	0.935	0.417		148
	38	0.911	0.379		152
	39	0.963	0.382		156
	40	0.913	0.399		160
	41	0.94	0.399		164
	42	0.9	0.415		168
	43	0.903	0.421		172
	44	0.971	0.4		176
	45	0.908	0.407		180
	46	0.947	0.407		184
	47	1.011	0.449		188
	48	0.992	0.425		192
	49	0.933	0.412		196
	50	0.941	0.445		200
	51	0.956	0.443		204
	52	0.956	0.442		208
	53	1.018	0.436		212
	54	1	0.418		216
	55	1.012	0.404		220
	56	0.973	0.428		224
	57	1.013	0.463		228
	58	0.987	0.459		232
	59	1.016	0.489		236
	60	1.023	0.627		240
	61	0.965	0.614		244
	62	0.991	0.56		248
	63	1.005	0.602		252
	64	1.032	0.55		256
	65	1.005	0.578		260
	66	0.993	0.555		264
	67	1.051	0.541		268
	68	1.058	0.558		272
	69	1.007	0.584		276
	70	1.04	0.592		280
	71	1.016	0.551		284
	72	1.018	0.551		288
	73	1.014	0.547		292
	74	0.965	0.566		296
	75	0.979	0.551		300
	76	0.884	0.581		304
	77	0.946	0.537		308
	78	0.923	0.594		312
	79	0.915	0.606		316
	80	0.94	0.577		320
	81	0.903	0.612		324
	82	0.919	0.591		328
	83	0.958	0.59		332
	84	0.947	0.588		336
	85	0.962	0.608		340
	86	0.975	0.547		344
	87	0.924	0.625		348
	88	0.944	0.572		352
	89	0.987	0.597		356
	90	0.946	0.578		360
	91	0.995	0.583		364
	92	0.964	0.595		368
	93	1.028	0.604		372
	94	1.01	0.586		376
	95	0.988	0.6		380
	96	0.974	0.59		384
	97	0.979	0.604		388
	98	0.979	0.647		392
	99	0.942	0.618		396
	100	0.968	0.621		400
	101	0.983	0.659		404
	102	0.992	0.655		408
	103	0.979	0.627		412
	104	1.02	0.614		416
	105	0.936	0.622		420
	106	0.967	0.617		424
	107	0.974	0.636		428
	108	0.968	0.637		432
	109	0.967	0.668		436
	110	0.906	0.639		440
	111	0.896	0.6		444
	112	0.954	0.624		448
	113	0.944	0.651		452
	114	0.952	0.621		456
	115	0.986	0.631		460
	116	1.044	0.612		464
	117	1.035	0.599		468
	118	1.026	0.639		472
	119	1.014	0.565		476
	120	0.985	0.632		480
	121	1.05	0.646		484
	122	1.031	0.6		488
	123	1.086	0.617		492
	124	1.026	0.618		496
	125	1.015	0.616		500
	126	1.067	0.634		504
	127	1.038	0.626		508
	128	1.067	0.648		512
	129	1.08	0.639		516
	130	1.066	0.615		520
	131	1.075	0.646		524
	132	1.069	0.634		528
	133	1.066	0.628		532
	134	1.051	0.619		536
	135	1.069	0.622		540
	136	1.036	0.612		544
	137	1.03	0.65		548
	138	1.041	0.618		552
	139	1.012	0.6		556
	140	1.009	0.58		560
	141	1.017	0.613		564
	142	1.045	0.622		568
	143	1.032	0.621		572
	144	1.028	0.654		576
	145	1.058	0.677		580
	146	1.046	0.661		584
	147	1.033	0.63		588
	148	0.995	0.642		592
	149	1.086	0.637		596
	150	1.015	0.647		600
	151	1.089	0.615		604
	152	1.071	0.648		608
	153	0.993	0.624		612
	154	1.056	0.6		616
	155	0.994	0.637		620
	156	0.991	0.648		624
	157	1.09	0.623		628
	158	1.06	0.654		632
	159	1.06	0.626		636
	160	1.099	0.612		640
	161	1.014	0.646		644
	162	1.039	0.605		648
	163	0.985	0.588		652
	164	0.996	0.591		656
	165	1.073	0.663		660
	166	1.047	0.614		664
	167	0.996	0.616		668
	168	0.99	0.639		672
	169	0.993	0.645		676
	170	1.047	0.621		680
	171	1.022	0.63		684
	172	1.041	0.614		688
	173	1.042	0.639		692
	174	0.992	0.63		696
	175	0.987	0.628		700
	176	1.015	0.594		704
	177	1.037	0.625		708
	178	0.998	0.611		712
	179	0.986	0.626		716
	180	0.985	0.649		720
